# Discovery of a *Pseudomonas aeruginosa* Type VI secretion system toxin targeting bacterial protein synthesis using a global genomics approach

**DOI:** 10.1101/733030

**Authors:** Laura M. Nolan, Amy K. Cain, Eleni Manoli, Maria A. Sainz-Polo, Gordon Dougan, Despoina A.I. Mavridou, David Albesa-Jové, Julian Parkhill, Alain Filloux

**Affiliations:** MRC Centre for Molecular Bacteriology and Infection (CMBI), Department of Life Sciences, Imperial College London, London SW7 2AZ, United Kingdom; Wellcome Trust Sanger Institute, Wellcome Trust Genome Campus, Hinxton, Cambridge, United Kingdom; Structural Biology Unit, CIC bioGUNE, Bizkaia Technology Park, 48160 Derio, Spain; IKERBASQUE, Basque Foundation for Science, Bilbao, Spain

## Abstract

The Type VI secretion system (T6SS) is a bacterial weapon which delivers toxic effectors to kill competitors or subvert some of their key functions. Here we use <u>tra</u>nsposon <u>d</u>irected insertion-site <u>s</u>equencing (TraDIS) to identify T6SS toxins associated with the H1-T6SS, one of the three T6SS machines found in *Pseudomonas aeruginosa*. This approach identified several putative toxin-immunity pairs, including Tse8-Tsi8. Full characterization of this protein pair demonstrated that Tse8 is delivered by the VgrG1a spike complex into prey cells where it targets the transamidosome, a multiprotein complex involved in protein synthesis in bacteria lacking either one or both of the asparagine or glutamine tRNA synthases. Our data suggests that Tse8 combines as a non-cognate component of the transamidosome complex, reducing fitness by limiting the ability of the cell to synthesize proteins. This is the first demonstration of a T6SS toxin affecting protein synthesis, expanding the range of cellular components targeted by this bacterial weapon. The success of the current study validates the use of our TraDIS approach as a tool to drastically expand the repertoire of T6SS toxins in any T6SS-encoding bacterium.

---

Bacteria rarely exist in a single-species planktonic state and instead form complex polymicrobial structures, called biofilms^1, 2^. Within this context bacteria often compete with other microorganisms to secure space and nutrients. The Type VI secretion system (T6SS) is a Gram-negative bacterial weapon which delivers toxins into neighbouring competitors to either kill or subvert their key functions in order to attain dominance within a given niche^3–5^. The T6SS is composed of 13 core components, several of which are structurally related to proteins from the T4 bacteriophage tail^6^. The Hcp tube-like structure is capped by a VgrG-PAAR tip complex, or spike, and encapsulated within a TssBC, or VipAB, contractile sheath. Upon extension of the sheath within the cytoplasm and subsequent contraction, the spike is thought to facilitate the puncturing of the cell membranes of both the producing and target cells, allowing delivery of the attached toxins^7, 8^. T6SS toxins have been shown to be secreted in association with the VgrG tip complex, the Hcp tube, or as extension domains of the VgrG, PAAR or Hcp proteins^9–12^. Importantly, neighbouring bacterial sister cells are protected from the effects of the toxins by production of cognate immunity proteins, which are usually encoded adjacent to the toxin gene in the genome^13^. The major identified targets of T6SS toxins to date are components of the cell wall, as well as the cell membrane and nucleic acids^14^. These T6SS toxins have mainly been identified by searching in the genomic proximity of known T6SS components, or by detection of toxins in the secretome^9, 12, 15^.

*Pseudomonas aeruginosa* is a highly antibiotic-resistant Gram-negative pathogen and ranked second by the World Health Organization in the list of bacteria that require immediate attention. It is also a highly potent T6SS bacterial killer, equipped with three independent systems (H1-to H3-T6SS)^16^. In the current study we used a global genomics-based approach called TraDIS (<u>Tra</u>nsposon <u>d</u>irected insertion-site <u>s</u>equencing) to identify novel toxins associated with the *P. aeruginosa* H1-T6SS. A previous study has used Tn-Seq, a similar global transposon mutagenesis approach, and confirmed the presence of three T6SS toxin-immunity genes which are located in the vicinity of *vgrG* genes in *V. cholerae*^41^. Our TraDIS approach identified several remote and novel putative T6SS toxin-immunity pairs. We found that one of the identified toxins, Tse8 (<u>T</u>ype <u>s</u>ix <u>e</u>xported 8), targets the bacterial transamidosome complex, which is required for protein synthesis in bacteria that lack the asparagine and/or glutamine tRNA synthases^17^. This is an entirely new target for a T6SS toxin and the first shown to target bacterial protein synthesis.
