## Supplementary Table 2 for "Discovery of a *Pseudomonas aeruginosa* Type VI secretion system toxin targeting bacterial protein synthesis using a global genomics approach"

### Sheet: Sheet1
GatA (pBLAST)	GatB (pBLAST)	GatC (pBLAST)	operons containing gatCAB (nBLAST)	elements in "a", "b", "c" and "operon":	AsnS (pBLAST)	GlnS (pBLAST)	3482 elements, the sum of F and G
Agrobacterium tumefaciens	Agrobacterium tumefaciens	Agrobacterium tumefaciens	Agrobacterium tumefaciens	Agrobacterium tumefaciens	Escherichia coli	Escherichia coli	Escherichia coli
Pseudomonas aeruginosa	Pseudomonas aeruginosa	Pseudomonas aeruginosa	Pseudomonas aeruginosa	Pseudomonas aeruginosa		Pseudomonas aeruginosa
